# Unraveling the metabolic interactions of a *Dehalobacter*-containing anaerobic mixed culture for bioremediation

**DOI:** 10.64898/2026.05.05.723060

**Authors:** William T. Scott, Luz A. Puentes Jácome, Bart Nijsse, Jinsong Wang, Gerben R. Stouten, Jasper J. Koehorst, Hauke Smidt, Elizabeth A. Edwards, Peter J. Schaap, Robbert Kleerebezem

## Abstract

Organohalide-respiring bacteria (OHRB), such as *Dehalobacter*, play key roles in the bioremediation of anoxic environments contaminated with chlorinated aromatic compounds. These obligate anaerobes rely on syntrophic interactions to obtain essential resources—hydrogen, acetate, and corrinoid cofactors—from acetogens and fermenters. However, the metabolic interactions enabling complete reductive dehalogenation of compounds like 1,2,4-trichlorobenzene (1,2,4-TCB) to benzene remain incompletely understood. In this study, we asked: (1) What are the key microbial taxa and their functional roles within a *Dehalobacter*-containing anaerobic microbial community detoxifying chlorinated benzenes? (2) How do syntrophic interactions enable complete dehalogenation of 1,2,4-TCB to benzene under anaerobic conditions? (3) Can genome-resolved metagenomics and genome-scale metabolic modeling elucidate the metabolic dependencies supporting organohalide respiration in complex consortia? To address these questions, we cultivated microbial communities in batch reactors using methanol as electron donor and either 1,2,4-TCB or monochlorobenzene (MCB) as electron acceptor. In active MCB-fed cultures, benzene increased from 0 to 62.3µmol per bottle while MCB decreased from 88.3 to 22.0µmol per bottle over 120 days, with this pattern repeating across multiple substrate additions. Using genome-resolved metagenomics to identify dominant taxa and select 12 high-quality metagenome-assembled genomes (MAGs) for modeling, we reconstructed genome-scale metabolic models (GEMs) to identify candidate metabolic interactions and predict syntrophic dependencies that may support organohalide respiration in these consortia. Community flux sampling predicted that methanol, H_2_, acetate, and CO_2_ formed the dominant exchange backbone of the modeled community, while also indicating competition for shared electron donors between the two *Dehalobacter* populations. Model-guided minimal-community analysis further identified a narrow dechlorinating core in which all feasible minimal consortia retained a *Dehalobacter* member together with *Methanothrix*. These results provide a modeling-informed framework for hypothesis generation and future experimental validation of anaerobic consortia relevant to bioremediation.
