## Supplementary Data File S1 for "Unraveling the metabolic interactions of a *Dehalobacter*-containing anaerobic mixed culture for bioremediation"

### Sheet: Mineral_medium
Stock Solution	Role	Medium component	MW (g/mol)	Stock (g/L)	Stock (M)	Dilution factor	Medium [ ]	Unit
MM1	Phosphate buffer	KH2PO4	136.086	20.96	0.15402	100	1.5402	mM
		K2HPO4	174.2	42.85	0.245982	100	2.45982	mM
MM2	Salts	NH4Cl	53.49	53.5	1.00019	100	10.0019	mM
		CaCl2.2H2O	219.08	7	0.0319518	100	0.319518	mM
		FeCl2.4H2O	198.81	2	0.0100599	100	0.100599	mM
MM3	Trace minerals	H3BO3		0.3		500	0.6	mg/L
		ZnCl		0.1		500	0.2	mg/L
		Na2MoO4.2H2O		0.1		500	0.2	mg/L
		NiCl2.6H2O		0.75		500	1.5	mg/L
		MnCl2.4H2O		1		500	2	mg/L
		CuCl2.2H2O		1		500	2	mg/L
		CoCl2.6H2O		1.5		500	3	mg/L
		Na2SeO3		0.02		500	0.04	mg/L
		Al2(SO4)3.18H2O		0.1		500	0.2	mg/L
MM4	Magnesium source	MgCl2.6H2O	203.3	50.8	0.249877	500	0.499754	mM
MM5	Redox indicator	Resazurin	229.191	1		1000	1	mg/L
MM6	Bicarbonate buffer	NaHCO3	61.0168		1.3	100	13	mM
MM7	Vitamins	Biotin		0.02		10000	2	µg/L
		Folic acid		0.02		10000	2	µg/L
		Pyridoxine HCl		0.1		10000	10	µg/L
		Riboflavin		0.05		10000	5	µg/L
		Thiamine		0.05		10000	5	µg/L
		Nicotinic acid		0.05		10000	5	µg/L
		Pantothenic acid		0.05		10000	5	µg/L
		PABA		0.05		10000	5	µg/L
		Cyanocobalamin		0.05		10000	5	µg/L
		Thioctic (lipoic) acid		0.05		10000	5	µg/L
MM8	Reductant	FeS slurry		2		100	20	mg/L

### Sheet: Donor_acceptor_carbon
Enrichment cultures are fed the following components in addition to the minimal mineral medium:
Observation unit	Electron donor & carbon source	Electron donor (mg/L)	Electron acceptor	Electron acceptor (mg/L)	Ratio of electrons (donor/acceptor)
KB1_TCB_MeOH_2014	Methanol	20	1,2,4-trichlorobenzene	20	5
KB1_TCB_MeOH_2016	Methanol	20	1,2,4-trichlorobenzene	20	5
KB1_MCB_MeOH_2017	Methanol	20	Monochlorobenzene	20	5
Note that excess electron donor if added is complete dechlorination to benzene is not observed.
