## Supplementary Data File S2 for "Unraveling the metabolic interactions of a *Dehalobacter*-containing anaerobic mixed culture for bioremediation"

### Sheet: DHB Study Bins
Bin	TCB_MeOH_2014	TCB_MeOH_2016	MCB_MeOH_2017	Domain	Family	Genus	Species	Completeness (CheckM2)	Contamination (CheckM2)	# rRNAs	# tRNAs	Contigs	Size	Largest_contig	N50	GC	BUSCO Taxonomy	BUSCO score	GTDB-TK_classification	CheckM2 Model used	Domain	Phylum	Class	Order	Family	Genus	Species
TCB_2014_SB_10_SELCT*	35.37	1.64	0.08	Bacteria	Syntrophobotulaceae	Dehalobacter	Dehalobacter restrictus	99.99	1.81	1	50	405	3325219	30217	11205	41.6	clostridiales_odb10	C:98.1%[S:97.3%,D:0.8%],F:0.8%,M:1.1%,n:264	d__Bacteria;p__Bacillota_B;c__Desulfitobacteriia;o__Desulfitobacteriales;f__Syntrophobotulaceae;g__Dehalobacter;s__Dehalobacter	Neural Network (Specific Model)	Bacteria	Bacillota_B	Desulfitobacteriia	Desulfitobacteriales	Syntrophobotulaceae	Dehalobacter	Dehalobacter restrictus
TCB_2014_SB_15_SELCT*	7.86	3.1	2.02	Bacteria	Rectinemataceae	Rectinema	Rectinema subterraneum	99.09	1.32	1	44	57	4008411	367975	141686	43.6	spirochaetales_odb10	C:82.9%[S:82.9%,D:0.0%],F:1.2%,M:15.9%,n:345	d__Bacteria;p__Spirochaetota;c__Spirochaetia;o__Treponematales;f__Rectinemataceae;g__Rectinema;s__Rectinema	Gradient Boost (General Model)	Bacteria	Spirochaetota	Spirochaetia	Treponematales	Rectinemataceae	Rectinema	Rectinema subterraneum
TCB_2014_SB_1_SELCT*	7.22	9.91	0.58	Bacteria	Rectinemataceae	Rectinema	Rectinema sp015657395	95.36	1.44	1	46	47	2890869	265248	94575	52	bacteria_odb10	C:79.0%[S:79.0%,D:0.0%],F:8.1%,M:12.9%,n:124	d__Bacteria;p__Spirochaetota;c__Spirochaetia;o__Treponematales;f__Rectinemataceae;g__Rectinema;s__Rectinema	Gradient Boost (General Model)	Bacteria	Spirochaetota	Spirochaetia	Treponematales	Rectinemataceae	Rectinema	Rectinema sp015657395
TCB_2016_SB_0_SELCT*	3.78	2.06	0.29	Archaea	Methanobacteriaceae	Methanobacterium_C	Methanobacterium_C congolense	99.96	0.63	1	43	123	2757974	96152	31481	51.4	methanobacteria_odb10	C:98.9%[S:98.5%,D:0.4%],F:0.3%,M:0.8%,n:782	d__Archaea;p__Methanobacteriota;c__Methanobacteria;o__Methanobacteriales;f__Methanobacteriaceae;g__Methanobacterium_C;s__Methanobacterium_C	Neural Network (Specific Model)	Archaea	Methanobacteriota	Methanobacteria	Methanobacteriales	Methanobacteriaceae	Methanobacterium_C	Methanobacterium_C congolense
TCB_2014_SB_8_SELCT*	2.58	0.05	0.03	Bacteria	Eubacteriaceae	Acetobacterium	Acetobacterium sp003260995	99.98	1.31	2	44	86	2574939	358708	92555	48.4	clostridiales_odb10	C:97.7%[S:96.2%,D:1.5%],F:0.8%,M:1.5%,n:264	d__Bacteria;p__Bacillota_A;c__Clostridia;o__Eubacteriales;f__Eubacteriaceae;g__Acetobacterium;s__Acetobacterium	Neural Network (Specific Model)	Bacteria	Bacillota_A	Clostridia	Eubacteriales	Eubacteriaceae	Acetobacterium	Acetobacterium sp003260995
TCB_2016_SB_2_SELCT*	2.43	2.98	12.8	Bacteria	Cloacimonadaceae	Cloacimonas	N/A	94.04	0.56	0	43	79	2124501	160870	90508	55.8	bacteria_odb10	C:83.1%[S:83.1%,D:0.0%],F:4.8%,M:12.1%,n:124	d__Bacteria;p__Cloacimonadota;c__Cloacimonadia;o__Cloacimonadales;f__Cloacimonadaceae;g__Cloacimonas;s__	Neural Network (Specific Model)	Bacteria	Cloacimonadota	Cloacimonadia	Cloacimonadales	Cloacimonadaceae	Cloacimonas
TCB_2014_SB_7_SELCT*	2.37	0	0	Archaea	Methanotrichaceae	Methanothrix	Methanothrix sp002498745	99.85	0.88	1	45	23	1829148	340611	264058	58	methanomicrobia_odb10	C:94.9%[S:94.0%,D:0.9%],F:0.9%,M:4.2%,n:588	d__Archaea;p__Halobacteriota;c__Methanosarcinia;o__Methanotrichales;f__Methanotrichaceae;g__Methanothrix;s__Methanothrix	Neural Network (Specific Model)	Archaea	Halobacteriota	Methanosarcinia	Methanotrichales	Methanotrichaceae	Methanothrix	Methanothrix sp002498745
MCB_2017_SB_10_SELCT*	1.23	2.99	4.97	Bacteria	TTA-H9	TTA-H9	TTA-H9 sp002418865	99.05	2.67	0	41	40	3185342	336294	106851	44.4	bacteroidetes_odb10	C:96.5%[S:96.3%,D:0.2%],F:1.0%,M:2.5%,n:402	d__Bacteria;p__Bacteroidota;c__Bacteroidia;o__Bacteroidales;f__TTA-H9;g__TTA-H9;s__TTA-H9	Gradient Boost (General Model)	Bacteria	Bacteroidota	Bacteroidia	Bacteroidales	TTA-H9	TTA-H9	TTA-H9 sp002418865
TCB_2016_SB_9_SELCT*	0.6	4.33	0.39	Bacteria	Rectinemataceae	Rectinema	Rectinema sp002441395	97.18	2.33	1	42	194	1747781	50208	12300	61.1	spirochaetales_odb10	C:84.1%[S:84.1%,D:0.0%],F:0.3%,M:15.6%,n:345	d__Bacteria;p__Spirochaetota;c__Spirochaetia;o__Treponematales;f__Rectinemataceae;g__Rectinema;s__Rectinema	Gradient Boost (General Model)	Bacteria	Spirochaetota	Spirochaetia	Treponematales	Rectinemataceae	Rectinema	Rectinema sp002441395
TCB_2016_SB_6_SELCT*	0.31	46.2	2.57	Bacteria	Syntrophobotulaceae	Dehalobacter	Dehalobacter sp004343605	100	0.16	2	51	340	2038099	37338	6872	55.4	clostridiales_odb10	C:98.9%[S:98.5%,D:0.4%],F:0.4%,M:0.7%,n:264	d__Bacteria;p__Bacillota_B;c__Desulfitobacteriia;o__Desulfitobacteriales;f__Syntrophobotulaceae;g__Dehalobacter;s__Dehalobacter	Neural Network (Specific Model)	Bacteria	Bacillota_B	Desulfitobacteriia	Desulfitobacteriales	Syntrophobotulaceae	Dehalobacter	Dehalobacter sp004343605
MCB_2017_SB_12_SELCT*	0.05	0.49	9.81	Bacteria	VadinHA17	SR-FBR-E99	N/A	98.82	0.53	3	44	377	1426283	10025	3867	48.5	bacteroidia_odb10	C:96.3%[S:95.4%,D:0.9%],F:0.4%,M:3.3%,n:538	d__Bacteria;p__Bacteroidota;c__Bacteroidia;o__Bacteroidales;f__VadinHA17;g__SR-FBR-E99;s__	Gradient Boost (General Model)	Bacteria	Bacteroidota	Bacteroidia	Bacteroidales	VadinHA17	SR-FBR-E99
MCB_2017_SB_5_SELCT*	0.01	0.01	1.21	Bacteria	VadinHA17	LD21	N/A	99.81	0.7	1	42	613	4525301	49112	12725	62.4	bacteroidia_odb10	C:96.1%[S:95.5%,D:0.6%],F:0.6%,M:3.3%,n:538	d__Bacteria;p__Bacteroidota;c__Bacteroidia;o__Bacteroidales;f__VadinHA17;g__LD21;s__	Gradient Boost (General Model)	Bacteria	Bacteroidota	Bacteroidia	Bacteroidales	VadinHA17	LD21
TCB_2014_SB_4	4.83	1.65	1.5	Bacteria	Anaerolineaceae	UBA4781	UBA4781 sp012797975	98.74	4	3	46	301	2348872	27000	9660	42.3	chloroflexi_odb10	C:81.5%[S:80.4%,D:1.1%],F:1.5%,M:17.0%,n:271	d__Bacteria;p__Chloroflexota;c__Anaerolineae;o__Anaerolineales;f__Anaerolineaceae;g__UBA4781;s__UBA4781	Gradient Boost (General Model)	Bacteria	Chloroflexota	Anaerolineae	Anaerolineales	Anaerolineaceae	UBA4781	UBA4781 sp012797975
TCB_2014_SB_3	2.88	0.86	3.06	Bacteria	Rectinemataceae	UBA2256	UBA2256 sp001603165	96.48	1.46	0	46	253	1598984	50480	7436	38.2	spirochaetales_odb10	C:84.3%[S:84.3%,D:0.0%],F:0.6%,M:15.1%,n:345	d__Bacteria;p__Spirochaetota;c__Spirochaetia;o__Treponematales;f__Rectinemataceae;g__UBA2256;s__UBA2256	Gradient Boost (General Model)	Bacteria	Spirochaetota	Spirochaetia	Treponematales	Rectinemataceae	UBA2256	UBA2256 sp001603165
TCB_2014_SB_23	1.85	0.36	0.02	Bacteria	Anaerolineaceae	T78	T78 sp029777225	98.65	1.88	0	43	376	4038788	48011	13128	39.6	chloroflexi_odb10	C:77.2%[S:76.8%,D:0.4%],F:0.4%,M:22.4%,n:271	d__Bacteria;p__Chloroflexota;c__Anaerolineae;o__Anaerolineales;f__Anaerolineaceae;g__T78;s__T78	Gradient Boost (General Model)	Bacteria	Chloroflexota	Anaerolineae	Anaerolineales	Anaerolineaceae	T78	T78 sp029777225
MCB_2017_SB_14	1.82	0.34	0.92	Bacteria	Smithellaceae	UBA8904	UBA8904 sp002304995	100	1.58	3	49	95	3508749	274983	100121	41.6	bacteria_odb10	C:96.7%[S:93.5%,D:3.2%],F:2.4%,M:0.9%,n:124	d__Bacteria;p__Desulfobacterota;c__Syntrophia;o__Syntrophales;f__Smithellaceae;g__UBA8904;s__UBA8904	Gradient Boost (General Model)	Bacteria	Desulfobacterota	Syntrophia	Syntrophales	Smithellaceae	UBA8904	UBA8904 sp002304995
TCB_2014_SB_19	1.49	2.48	1.01	Bacteria	UBA932	Bact-08	Bact-08 sp018433265	91.99	0.26	0	43	252	1007232	20149	4008	45.8	bacteroidales_odb10	C:93.2%[S:92.8%,D:0.4%],F:1.5%,M:5.3%,n:541	d__Bacteria;p__Bacteroidota;c__Bacteroidia;o__Bacteroidales;f__UBA932;g__Bact-08;s__Bact-08	Neural Network (Specific Model)	Bacteria	Bacteroidota	Bacteroidia	Bacteroidales	UBA932	Bact-08	Bact-08 sp018433265
TCB_2014_SB_18	1.47	0	0	Archaea	Methanosarcinaceae	Methanomethylovorans	N/A	99.9	5.62	1	62	6	2397603	1069109	845458	38.5	methanomicrobia_odb10	C:98.7%[S:97.8%,D:0.9%],F:0.3%,M:1.0%,n:588	d__Archaea;p__Halobacteriota;c__Methanosarcinia;o__Methanosarcinales;f__Methanosarcinaceae;g__Methanomethylovorans;s__	Neural Network (Specific Model)	Archaea	Halobacteriota	Methanosarcinia	Methanosarcinales	Methanosarcinaceae	Methanomethylovorans
TCB_2014_SB_2	1.19	0.7	3.69	Bacteria	B-1AR	DSSM01	N/A	98.65	0.27	3	46	26	2951376	311573	188722	44.3	bacteria_odb10	C:94.4%[S:94.4%,D:0.0%],F:4.0%,M:1.6%,n:124	d__Bacteria;p__Bacteroidota;c__Ignavibacteria;o__SJA-28;f__B-1AR;g__DSSM01;s__	Gradient Boost (General Model)	Bacteria	Bacteroidota	Ignavibacteria	SJA-28	B-1AR	DSSM01
TCB_2014_SB_17	1.19	0.23	0.22	Bacteria	Desulfitobacteriaceae	UBA2264	N/A	98.12	4.15	2	42	35	1964669	213498	108547	37.5	firmicutes_odb10	C:95.5%[S:95.0%,D:0.5%],F:0.0%,M:4.5%,n:218	d__Bacteria;p__Bacillota_B;c__Desulfitobacteriia;o__Desulfitobacteriales;f__Desulfitobacteriaceae;g__UBA2264;s__	Gradient Boost (General Model)	Bacteria	Bacillota_B	Desulfitobacteriia	Desulfitobacteriales	Desulfitobacteriaceae	UBA2264
MCB_2017_SB_18	1.11	0.24	1.28	Bacteria	Anaerolineaceae	Longilinea	N/A	88.91	1.26	0	42	25	2554686	512809	170125	48.4	chloroflexi_odb10	C:76.0%[S:75.3%,D:0.7%],F:0.0%,M:24.0%,n:271	d__Bacteria;p__Chloroflexota;c__Anaerolineae;o__Anaerolineales;f__Anaerolineaceae;g__Longilinea;s__	Neural Network (Specific Model)	Bacteria	Chloroflexota	Anaerolineae	Anaerolineales	Anaerolineaceae	Longilinea
TCB_2014_SB_6	0.97	0.07	0.11	Archaea	Methanospirillaceae	Methanosphaerula	N/A	98.01	0.7	1	49	23	4968462	644554	517608	41.7	methanomicrobiales_odb10	C:97.4%[S:96.6%,D:0.8%],F:0.3%,M:2.3%,n:882	d__Archaea;p__Halobacteriota;c__Methanomicrobia;o__Methanomicrobiales;f__Methanospirillaceae;g__Methanosphaerula;s__	Neural Network (Specific Model)	Archaea	Halobacteriota	Methanomicrobia	Methanomicrobiales	Methanospirillaceae	Methanosphaerula
TCB_2014_SB_30	0.97	0.16	0.22	Bacteria	Bryobacteraceae	JAJFUV01	N/A	73.82	4.5	1	83	85	3806649	298057	82015	56.2	bacteria_odb10	C:65.3%[S:62.9%,D:2.4%],F:5.6%,M:29.1%,n:124	d__Bacteria;p__Acidobacteriota;c__Terriglobia;o__Bryobacterales;f__Bryobacteraceae;g__JAJFUV01;s__	Gradient Boost (General Model)	Bacteria	Acidobacteriota	Terriglobia	Bryobacterales	Bryobacteraceae	JAJFUV01
TCB_2014_SB_5	0.86	0	0	Bacteria	UBA932	Bact-08	N/A	99.19	0.22	1	51	172	4973609	135921	45134	50.9	bacteroidales_odb10	C:94.4%[S:93.7%,D:0.7%],F:1.3%,M:4.3%,n:541	d__Bacteria;p__Bacteroidota;c__Bacteroidia;o__Bacteroidales;f__UBA932;g__Bact-08;s__	Neural Network (Specific Model)	Bacteria	Bacteroidota	Bacteroidia	Bacteroidales	UBA932	Bact-08
MCB_2017_SB_4	0.85	1.46	1.74	Bacteria	UBA1062	MWEI01	N/A	99.34	1.61	3	50	43	3802546	363528	187074	42.5	bacteria_odb10	C:94.3%[S:92.7%,D:1.6%],F:2.4%,M:3.3%,n:124	d__Bacteria;p__Desulfobacterota;c__Desulfomonilia;o__UBA1062;f__UBA1062;g__MWEI01;s__	Gradient Boost (General Model)	Bacteria	Desulfobacterota	Desulfomonilia	UBA1062	UBA1062	MWEI01
TCB_2014_SB_14	0.79	0.03	0.15	Bacteria	Anaerolineaceae	UBA4782	N/A	97.33	5.28	3	51	39	2351767	417456	143786	34.4	chloroflexi_odb10	C:86.7%[S:85.2%,D:1.5%],F:0.7%,M:12.6%,n:271	d__Bacteria;p__Chloroflexota;c__Anaerolineae;o__Anaerolineales;f__Anaerolineaceae;g__UBA4782;s__	Gradient Boost (General Model)	Bacteria	Chloroflexota	Anaerolineae	Anaerolineales	Anaerolineaceae	UBA4782
TCB_2014_SB_16	0.65	0	0	Bacteria	UBA2268	UBA2268	UBA2268 sp002418685	99.28	0.5	0	48	337	1380090	28307	4114	42.1	bacteria_odb10	C:95.2%[S:94.4%,D:0.8%],F:2.4%,M:2.4%,n:124	d__Bacteria;p__Bacteroidota;c__Kapaibacteriia;o__Kapaibacteriales;f__UBA2268;g__UBA2268;s__UBA2268	Gradient Boost (General Model)	Bacteria	Bacteroidota	Kapaibacteriia	Kapaibacteriales	UBA2268	UBA2268	UBA2268 sp002418685
TCB_2014_SB_12	0.61	0.11	0.22	Bacteria	Anaerolineaceae	UBA6107	N/A	97.43	3.35	3	46	26	2761893	524132	191121	38.1	chloroflexi_odb10	C:84.5%[S:82.3%,D:2.2%],F:0.4%,M:15.1%,n:271	d__Bacteria;p__Chloroflexota;c__Anaerolineae;o__Anaerolineales;f__Anaerolineaceae;g__UBA6107;s__	Gradient Boost (General Model)	Bacteria	Chloroflexota	Anaerolineae	Anaerolineales	Anaerolineaceae	UBA6107
TCB_2014_SB_20	0.54	0.17	0	Bacteria	Anaerovoracaceae	MT110	N/A	95.3	6.67	2	42	27	2339044	505682	203939	47.8	clostridiales_odb10	C:94.0%[S:93.2%,D:0.8%],F:2.3%,M:3.7%,n:264	d__Bacteria;p__Bacillota_A;c__Clostridia;o__Peptostreptococcales;f__Anaerovoracaceae;g__MT110;s__	Gradient Boost (General Model)	Bacteria	Bacillota_A	Clostridia	Peptostreptococcales	Anaerovoracaceae	MT110
TCB_2014_SB_27	0.39	0.28	1.27	Bacteria	Cryosericaceae	Cryosericum	N/A	85.34	0.67	0	36	32	4205432	687062	250254	53.1	bacteria_odb10	C:71.0%[S:70.2%,D:0.8%],F:10.5%,M:18.5%,n:124	d__Bacteria;p__Caldisericota;c__Caldisericia;o__Cryosericales;f__Cryosericaceae;g__Cryosericum;s__	Gradient Boost (General Model)	Bacteria	Caldisericota	Caldisericia	Cryosericales	Cryosericaceae	Cryosericum
TCB_2016_SB_1	0.38	1.3	0.25	Bacteria	JAAYUI01	JAAYUI01	JAAYUI01 sp017992555	95.07	0.08	3	57	44	2675249	368184	97978	49	bacteria_odb10	C:84.7%[S:84.7%,D:0.0%],F:3.2%,M:12.1%,n:124	d__Bacteria;p__Caldisericota;c__Caldisericia;o__JAAYUI01;f__JAAYUI01;g__JAAYUI01;s__JAAYUI01	Gradient Boost (General Model)	Bacteria	Caldisericota	Caldisericia	JAAYUI01	JAAYUI01	JAAYUI01	JAAYUI01 sp017992555
TCB_2014_SB_33	0.37	0	0	Archaea	Methanospirillaceae	Methanoregula	N/A	74.21	0.45	0	31	54	3873692	352925	160245	57	methanomicrobiales_odb10	C:70.2%[S:69.6%,D:0.6%],F:3.5%,M:26.3%,n:882	d__Archaea;p__Halobacteriota;c__Methanomicrobia;o__Methanomicrobiales;f__Methanospirillaceae;g__Methanoregula;s__	Neural Network (Specific Model)	Archaea	Halobacteriota	Methanomicrobia	Methanomicrobiales	Methanospirillaceae	Methanoregula
TCB_2016_SB_11	0.36	2.8	0.02	Bacteria	Anaerolineaceae	T78	N/A	98.93	2.56	4	49	10	2726007	923758	558892	43.9	bacteria_odb10	C:80.6%[S:79.0%,D:1.6%],F:4.0%,M:15.4%,n:124	d__Bacteria;p__Chloroflexota;c__Anaerolineae;o__Anaerolineales;f__Anaerolineaceae;g__T78;s__	Gradient Boost (General Model)	Bacteria	Chloroflexota	Anaerolineae	Anaerolineales	Anaerolineaceae	T78
TCB_2014_SB_1_um	0.36	0	0.01	Bacteria	Sulfurospirillaceae	Sulfurospirillum	N/A	62.4	1.46	0	20	13	2857512	498091	272893	53.1	campylobacterales_odb10	C:64.0%[S:63.5%,D:0.5%],F:5.9%,M:30.1%,n:628	d__Bacteria;p__Campylobacterota;c__Campylobacteria;o__Campylobacterales;f__Sulfurospirillaceae;g__Sulfurospirillum;s__	Neural Network (Specific Model)	Bacteria	Campylobacterota	Campylobacteria	Campylobacterales	Sulfurospirillaceae	Sulfurospirillum
TCB_2016_SB_30	0.29	0.38	12.2	Archaea	Methanosarcinaceae	Methanosarcina	N/A	86.15	0.86	1	45	11	2121983	757500	238605	39.1	methanomicrobia_odb10	C:86.4%[S:86.1%,D:0.3%],F:4.4%,M:9.2%,n:588	d__Archaea;p__Halobacteriota;c__Methanosarcinia;o__Methanosarcinales;f__Methanosarcinaceae;g__Methanosarcina;s__	Neural Network (Specific Model)	Archaea	Halobacteriota	Methanosarcinia	Methanosarcinales	Methanosarcinaceae	Methanosarcina
TCB_2016_SB_5	0.28	1.53	0	Bacteria	Dehalococcoidaceae	Dehalococcoides	Dehalococcoides mccartyi	99.94	0.28	8	51	51	2814811	382134	75962	51.7	chloroflexi_odb10	C:99.3%[S:99.3%,D:0.0%],F:0.0%,M:0.7%,n:271	d__Bacteria;p__Chloroflexota;c__Dehalococcoidia;o__Dehalococcoidales;f__Dehalococcoidaceae;g__Dehalococcoides;s__Dehalococcoides	Neural Network (Specific Model)	Bacteria	Chloroflexota	Dehalococcoidia	Dehalococcoidales	Dehalococcoidaceae	Dehalococcoides	Dehalococcoides mccartyi
TCB_2014_SB_9_um	0.27	0.02	0	Bacteria	Anaerolineaceae	UBA6107	N/A	48.73	1.28	0	2	478	3617510	43322	9489	58.4	bacteria_odb10	C:26.6%[S:26.6%,D:0.0%],F:12.1%,M:61.3%,n:124	d__Bacteria;p__Chloroflexota;c__Anaerolineae;o__Anaerolineales;f__Anaerolineaceae;g__UBA6107;s__	Neural Network (Specific Model)	Bacteria	Chloroflexota	Anaerolineae	Anaerolineales	Anaerolineaceae	UBA6107
TCB_2016_SB_7	0.21	0.74	0.01	Bacteria	Anaerolineaceae	T78	N/A	99.38	4.21	1	47	476	2549138	24576	5868	62.5	bacteria_odb10	C:81.4%[S:79.8%,D:1.6%],F:4.0%,M:14.6%,n:124	d__Bacteria;p__Chloroflexota;c__Anaerolineae;o__Anaerolineales;f__Anaerolineaceae;g__T78;s__	Gradient Boost (General Model)	Bacteria	Chloroflexota	Anaerolineae	Anaerolineales	Anaerolineaceae	T78
TCB_2014_SB_8_um	0.18	0.09	0	Bacteria	Lutisporaceae	BRH-c25	N/A	31.91	0.41	0	8	335	2399932	39677	8453	50.6	bacteria_odb10	C:25.8%[S:25.8%,D:0.0%],F:7.3%,M:66.9%,n:124	d__Bacteria;p__Bacillota_A;c__Clostridia;o__Lutisporales;f__Lutisporaceae;g__BRH-c25;s__	Neural Network (Specific Model)	Bacteria	Bacillota_A	Clostridia	Lutisporales	Lutisporaceae	BRH-c25
TCB_2014_SB_20_um	0.15	0	0.13	Bacteria	CAJBBX01	JABWBA01	N/A	58.67	1.58	0	23	9	3099071	768770	560874	56.2	bacteria_odb10	C:52.4%[S:51.6%,D:0.8%],F:13.7%,M:33.9%,n:124	d__Bacteria;p__Armatimonadota;c__Chthonomonadetes;o__Chthonomonadales;f__CAJBBX01;g__JABWBA01;s__	Gradient Boost (General Model)	Bacteria	Armatimonadota	Chthonomonadetes	Chthonomonadales	CAJBBX01	JABWBA01
TCB_2014_SB_14_um	0.14	0.23	0.01	Bacteria	Anaerolineaceae	UBA4781	N/A	38.85	0.68	0	1	28	2402646	360618	159596	59.1	bacteria_odb10	C:14.5%[S:14.5%,D:0.0%],F:11.3%,M:74.2%,n:124	d__Bacteria;p__Chloroflexota;c__Anaerolineae;o__Anaerolineales;f__Anaerolineaceae;g__UBA4781;s__	Neural Network (Specific Model)	Bacteria	Chloroflexota	Anaerolineae	Anaerolineales	Anaerolineaceae	UBA4781
MCB_2017_SB_35	0.14	0	0.34	Bacteria	Kosmotogaceae	Mesotoga	Mesotoga sp002305955	86.88	1.03	0	30	297	1251102	27959	4143	50	thermotogae_odb10	C:71.2%[S:70.5%,D:0.7%],F:3.6%,M:25.2%,n:713	d__Bacteria;p__Thermotogota;c__Thermotogae;o__Petrotogales;f__Kosmotogaceae;g__Mesotoga;s__Mesotoga	Neural Network (Specific Model)	Bacteria	Thermotogota	Thermotogae	Petrotogales	Kosmotogaceae	Mesotoga	Mesotoga sp002305955
TCB_2016_SB_2_um	0.13	0.28	0.02	Bacteria	Anaerolineaceae	UBA4781	N/A	64.89	3.32	0	5	51	5384875	518596	140439	61.6	bacteria_odb10	C:41.9%[S:41.9%,D:0.0%],F:4.8%,M:53.3%,n:124	d__Bacteria;p__Chloroflexota;c__Anaerolineae;o__Anaerolineales;f__Anaerolineaceae;g__UBA4781;s__	Gradient Boost (General Model)	Bacteria	Chloroflexota	Anaerolineae	Anaerolineales	Anaerolineaceae	UBA4781
MCB_2017_SB_13_um	0.13	0	0.16	Bacteria	CAJBBX01	JABWBA01	N/A	66.6	0.43	0	30	494	5172159	59302	13989	67.9	bacteria_odb10	C:58.1%[S:57.3%,D:0.8%],F:16.9%,M:25.0%,n:124	d__Bacteria;p__Armatimonadota;c__Chthonomonadetes;o__Chthonomonadales;f__CAJBBX01;g__JABWBA01;s__	Gradient Boost (General Model)	Bacteria	Armatimonadota	Chthonomonadetes	Chthonomonadales	CAJBBX01	JABWBA01
TCB_2016_SB_26	0.11	0.36	0.04	Bacteria	UBA5368	MVZN01	N/A	86.47	0.46	3	36	60	2964701	325708	87577	53.1	bacteria_odb10	C:58.1%[S:57.3%,D:0.8%],F:11.3%,M:30.6%,n:124	d__Bacteria;p__Spirochaetota;c__UBA4802;o__UBA4802;f__UBA5368;g__MVZN01;s__	Gradient Boost (General Model)	Bacteria	Spirochaetota	UBA4802	UBA4802	UBA5368	MVZN01
MCB_2017_SB_24	0.1	0.03	0.54	Archaea	UBA472	UBA472	N/A	99.82	0.32	4	42	53	4768735	612027	161389	59.6	thermoplasmata_odb10	C:95.3%[S:93.8%,D:1.5%],F:0.0%,M:4.7%,n:340	d__Archaea;p__Thermoplasmatota;c__Thermoplasmata;o__Methanomassiliicoccales;f__UBA472;g__UBA472;s__	Neural Network (Specific Model)	Archaea	Thermoplasmatota	Thermoplasmata	Methanomassiliicoccales	UBA472	UBA472
MCB_2017_SB_16	0.06	0.46	0.81	Bacteria	Tenuifilaceae	UBA1064	UBA1064 sp002316235	98.51	0.12	0	41	41	2883799	732399	285860	41.3	bacteroidales_odb10	C:94.7%[S:94.3%,D:0.4%],F:1.1%,M:4.2%,n:541	d__Bacteria;p__Bacteroidota;c__Bacteroidia;o__Bacteroidales;f__Tenuifilaceae;g__UBA1064;s__UBA1064	Gradient Boost (General Model)	Bacteria	Bacteroidota	Bacteroidia	Bacteroidales	Tenuifilaceae	UBA1064	UBA1064 sp002316235
MCB_2017_SB_8	0.05	0	0.96	Bacteria	Ess09-12	N/A	N/A	96.1	4.7	3	50	39	3090133	331461	110081	53.8	bacteria_odb10	C:86.3%[S:83.9%,D:2.4%],F:5.6%,M:8.1%,n:124	d__Bacteria;p__Eremiobacterota;c__CADAWZ01;o__CADAWZ01;f__Ess09-12;g__;s__	Gradient Boost (General Model)	Bacteria	Eremiobacterota	CADAWZ01	CADAWZ01	Ess09-12
MCB_2017_SB_15	0.05	0	0.61	Bacteria	Anaerolineaceae	JAFGXF01	N/A	93.84	1.71	3	47	158	1812592	53037	14599	45	chloroflexi_odb10	C:86.7%[S:85.6%,D:1.1%],F:0.4%,M:12.9%,n:271	d__Bacteria;p__Chloroflexota;c__Anaerolineae;o__Anaerolineales;f__Anaerolineaceae;g__JAFGXF01;s__	Gradient Boost (General Model)	Bacteria	Chloroflexota	Anaerolineae	Anaerolineales	Anaerolineaceae	JAFGXF01
MCB_2017_SB_13	0.05	0.03	5.18	Bacteria	79-D21;	79-D21	79-D21 sp002432945	99.74	5.36	1	50	457	1960527	13555	4429	62.6	synergistetes_odb10	C:97.1%[S:96.0%,D:1.1%],F:0.0%,M:2.9%,n:655	d__Bacteria;p__Synergistota;c__Synergistia;o__Synergistales;f__79-D21;g__79-D21;s__79-D21	Neural Network (Specific Model)	Bacteria	Synergistota	Synergistia	Synergistales	79-D21	79-D21	79-D21 sp002432945
MCB_2017_SB_33	0.04	0	0.36	Bacteria	Paludibacteraceae	Paludibacter	N/A	96.74	1.37	0	40	27	1988149	1009954	1009954	45.2	bacteroidales_odb10	C:90.9%[S:90.9%,D:0.0%],F:2.4%,M:6.7%,n:541	d__Bacteria;p__Bacteroidota;c__Bacteroidia;o__Bacteroidales;f__Paludibacteraceae;g__Paludibacter;s__	Gradient Boost (General Model)	Bacteria	Bacteroidota	Bacteroidia	Bacteroidales	Paludibacteraceae	Paludibacter
MCB_2017_SB_19	0.04	0.07	0.66	Bacteria	Syntrophorhabdaceae	Delta-02	N/A	100	1.87	2	60	27	2616462	488273	308888	58.7	bacteria_odb10	C:90.3%[S:90.3%,D:0.0%],F:4.8%,M:4.9%,n:124	d__Bacteria;p__Desulfobacterota_G;c__Syntrophorhabdia;o__Syntrophorhabdales;f__Syntrophorhabdaceae;g__Delta-02;s__	Gradient Boost (General Model)	Bacteria	Desulfobacterota_G	Syntrophorhabdia	Syntrophorhabdales	Syntrophorhabdaceae	Delta-02
TCB_2016_SB_16_um	0.02	0.3	0	Bacteria	Anaerolineaceae	T78	T78 sp002436085	55.04	0.67	0	2	41	2636913	291911	102325	52.3	bacteria_odb10	C:32.3%[S:32.3%,D:0.0%],F:8.1%,M:59.6%,n:124	d__Bacteria;p__Chloroflexota;c__Anaerolineae;o__Anaerolineales;f__Anaerolineaceae;g__T78;s__T78	Neural Network (Specific Model)	Bacteria	Chloroflexota	Anaerolineae	Anaerolineales	Anaerolineaceae	T78	T78 sp002436085
MCB_2017_SB_30	0.02	0.3	0.74	Bacteria	Desulfovibrionaceae	N/A	N/A	84.66	0.76	0	45	354	3129979	88844	11742	67.3	desulfovibrionales_odb10	C:86.1%[S:85.6%,D:0.5%],F:3.6%,M:10.3%,n:777	d__Bacteria;p__Desulfobacterota;c__Desulfovibrionia;o__Desulfovibrionales;f__Desulfovibrionaceae;g__;s__	Neural Network (Specific Model)	Bacteria	Desulfobacterota	Desulfovibrionia	Desulfovibrionales	Desulfovibrionaceae
TCB_2016_SB_33	0.01	0.35	0	Bacteria	Dysgonomonadaceae	Seramator	Seramator thermalis	83.02	0.92	3	37	385	2286315	90943	6381	55.1	bacteroidales_odb10	C:80.6%[S:80.2%,D:0.4%],F:5.7%,M:13.7%,n:541	d__Bacteria;p__Bacteroidota;c__Bacteroidia;o__Bacteroidales;f__Dysgonomonadaceae;g__Seramator;s__Seramator	Neural Network (Specific Model)	Bacteria	Bacteroidota	Bacteroidia	Bacteroidales	Dysgonomonadaceae	Seramator	Seramator thermalis
MCB_2017_SB_25_um	0.01	0.09	0.16	Bacteria	Pelotomaculaceae	Pelotomaculum_B	N/A	49.26	0.83	0	8	19	2847462	518417	255443	55.9	bacteria_odb10	C:36.3%[S:36.3%,D:0.0%],F:15.3%,M:48.4%,n:124	d__Bacteria;p__Bacillota_B;c__Desulfotomaculia;o__Desulfotomaculales;f__Pelotomaculaceae;g__Pelotomaculum_B;s__	Gradient Boost (General Model)	Bacteria	Bacillota_B	Desulfotomaculia	Desulfotomaculales	Pelotomaculaceae	Pelotomaculum_B
TCB_2016_SB_24	0	2.02	0	Bacteria	Xenobiaceae	N/A	N/A	94.77	5.74	0	51	276	1198619	13354	4505	55.8	bacteria_odb10	C:85.5%[S:83.1%,D:2.4%],F:7.3%,M:7.2%,n:124	d__Bacteria;p__Eremiobacterota;c__Xenobia;o__Xenobiales;f__Xenobiaceae;g__;s__	Gradient Boost (General Model)	Bacteria	Eremiobacterota	Xenobia	Xenobiales	Xenobiaceae
TCB_2016_SB_0_um	0	1.14	0	Archaea	Methanotrichaceae	Methanothrix	N/A	87.32	0.81	1	42	27	3408492	309031	214985	45	archaea_odb10	C:73.2%[S:72.7%,D:0.5%],F:2.1%,M:24.7%,n:194	d__Archaea;p__Halobacteriota;c__Methanosarcinia;o__Methanotrichales;f__Methanotrichaceae;g__Methanothrix;s__	Neural Network (Specific Model)	Archaea	Halobacteriota	Methanosarcinia	Methanotrichales	Methanotrichaceae	Methanothrix
MCB_2017_SB_9	0	0.05	1.38	Bacteria	SG8-4	PLanc-01	N/A	98.61	3.28	1	47	17	2823461	472940	206935	37.8	bacteria_odb10	C:86.3%[S:84.7%,D:1.6%],F:4.8%,M:8.9%,n:124	d__Bacteria;p__Planctomycetota;c__Phycisphaerae;o__Sedimentisphaerales;f__SG8-4;g__PLanc-01;s__	Gradient Boost (General Model)	Bacteria	Planctomycetota	Phycisphaerae	Sedimentisphaerales	SG8-4	PLanc-01
MCB_2017_SB_6	0	0	1.21	Bacteria	Bryobacteraceae	JAEHDI01	N/A	97.93	0.72	5	47	26	3900019	409054	198237	49.7	bacteria_odb10	C:95.2%[S:94.4%,D:0.8%],F:3.2%,M:1.6%,n:124	d__Bacteria;p__Acidobacteriota;c__Terriglobia;o__Bryobacterales;f__Bryobacteraceae;g__JAEHDI01;s__	Gradient Boost (General Model)	Bacteria	Acidobacteriota	Terriglobia	Bryobacterales	Bryobacteraceae	JAEHDI01
MCB_2017_SB_1_um	0	0	0.3	Bacteria	Geobacteraceae	RPRC01	N/A	70.58	2.11	0	12	96	9166672	774187	270315	48.9	bacteria_odb10	C:43.5%[S:42.7%,D:0.8%],F:8.1%,M:48.4%,n:124	d__Bacteria;p__Desulfobacterota;c__Desulfuromonadia;o__Geobacterales;f__Geobacteraceae;g__RPRC01;s__	Gradient Boost (General Model)	Bacteria	Desulfobacterota	Desulfuromonadia	Geobacterales	Geobacteraceae	RPRC01
MCB_2017_SB_0_um	0	0.01	2.85	Archaea	Methanotrichaceae	Methanothrix	N/A	86.32	1.04	0	17	26	1309618	749463	749463	49.1	methanomicrobia_odb10	C:82.2%[S:82.0%,D:0.2%],F:1.2%,M:16.6%,n:588	d__Archaea;p__Halobacteriota;c__Methanosarcinia;o__Methanotrichales;f__Methanotrichaceae;g__Methanothrix;s__	Neural Network (Specific Model)	Archaea	Halobacteriota	Methanosarcinia	Methanotrichales	Methanotrichaceae	Methanothrix
	relative abundance	relative abundance	relative abundance
Unclassified Bins	6.86	3.88	19.7
Unbinned Scaffolds	0.16	0.18	0.2
Unmapped Reads	0.77	0.48	0.95
* Selected bin for modelling

### Sheet: Unclassified Bins
Bin	TCB_MeOH_2014	TCB_MeOH_2016	MCB_MeOH_2017	Completeness (CheckM2)	Contamination (CheckM2)	CheckM2 Model used	Contigs	Size	Largest_contig	N50	GC	BUSCO Taxonomy	BUSCO score	GTDB-TK_classification
TCB_2016_SB_6_um	0.42	0.4	2.76	10.83	0.15	Neural Network (Specific Model)	155	717654	28642	4925	35.6		Unclassified	archaea_odb10	C:0.5%[S:0.5%,D:0.0%],F:1.0%,M:98.5%,n:194
TCB_2016_SB_5_um	0.23	0.31	0.06	7.36	0	Neural Network (Specific Model)	33	223734	32972	8023	40.3		Unclassified
TCB_2016_SB_38_um	0.03	0.17	0.12	7.58	0	Neural Network (Specific Model)	81	265082	5265	3134	44.3		Unclassified
TCB_2016_SB_30_um	0	0.23	0.01	17.05	0	Neural Network (Specific Model)	147	497197	6126	3327	51.7		Unclassified	archaea_odb10	C:11.3%[S:11.3%,D:0.0%],F:4.1%,M:84.6%,n:194
TCB_2016_SB_27_um	0.12	0.12	0	8.87	0.02	Neural Network (Specific Model)	98	323117	6659	3204	41.9		Unclassified
TCB_2016_SB_22_um	0.13	0.3	0.02	14.53	0.16	Neural Network (Specific Model)	59	250836	9188	4441	49.6		Unclassified	bacteria_odb10	C:3.2%[S:3.2%,D:0.0%],F:1.6%,M:95.2%,n:124
TCB_2016_SB_21_um	0.36	0.09	0.43	8.44	0	Neural Network (Specific Model)	93	348909	9887	3565	58.3		Unclassified	bacteria_odb10	C:1.6%[S:1.6%,D:0.0%],F:1.6%,M:96.8%,n:124
TCB_2016_SB_10_um	0.28	0.54	0.35	9.77	0.17	Neural Network (Specific Model)	48	295314	18925	8810	34.7		Unclassified
TCB_2014_SB_7_um	0.48	0.08	0.1	9.99	0.37	Neural Network (Specific Model)	62	477400	28354	9167	47.6		Unclassified	bacteria_odb10	C:0.0%[S:0.0%,D:0.0%],F:0.8%,M:99.2%,n:124
TCB_2014_SB_42_um	0.21	0.03	0.1	14.02	0	Neural Network (Specific Model)	121	424177	6210	3595	63.5		Unclassified	bacteria_odb10	C:8.1%[S:8.1%,D:0.0%],F:3.2%,M:88.7%,n:124
TCB_2014_SB_4_um	0.32	0.08	0.02	5	0	Neural Network (Specific Model)	32	208008	34001	11463	54		Unclassified
TCB_2014_SB_36_um	0.2	0.03	0.05	9.48	0	Neural Network (Specific Model)	87	273555	7095	3031	51.4		Unclassified
TCB_2014_SB_3_um	0.4	0.08	0.47	20.09	0.35	Neural Network (Specific Model)	140	922808	35037	7368	58.6		Unclassified	bacteria_odb10	C:5.6%[S:4.8%,D:0.8%],F:3.2%,M:91.2%,n:124
TCB_2014_SB_24_um	0.13	0.16	3.75	4.6	0	Neural Network (Specific Model)	67	249086	12020	3795	35.5		Unclassified	archaea_odb10	C:0.5%[S:0.5%,D:0.0%],F:1.0%,M:98.5%,n:194
TCB_2014_SB_19_um	0.7	0	0	4.85	0	Neural Network (Specific Model)	52	244222	14847	4621	44.8		Unclassified
TCB_2014_SB_13_um	0.21	0.03	0.1	9.27	0	Neural Network (Specific Model)	123	600774	20342	4847	60		Unclassified
TCB_2014_SB_11_um	1.12	0.16	0.09	9.56	0.08	Neural Network (Specific Model)	72	401275	22883	6385	34.3		Unclassified
TCB_2014_SB_0_um	0.44	0.09	0.09	9.86	0.01	Neural Network (Specific Model)	73	465497	77209	6968	41.3		Unclassified
MCB_2017_SB_8_um	0.17	0	0.89	10.01	0.01	Neural Network (Specific Model)	61	371437	37992	7893	46.2		Unclassified
MCB_2017_SB_7_um	0.01	0	3.62	13.11	0.07	Neural Network (Specific Model)	56	507167	41938	11282	43.7		Unclassified	archaea_odb10	C:3.1%[S:3.1%,D:0.0%],F:1.0%,M:95.9%,n:194
MCB_2017_SB_6_um	0.13	0.15	4.91	13.35	0.02	Neural Network (Specific Model)	116	788990	50030	8683	37.2		Unclassified	archaea_odb10	C:6.2%[S:6.2%,D:0.0%],F:2.6%,M:91.2%,n:194
MCB_2017_SB_28_um	0.16	0.02	0.14	9.17	0	Neural Network (Specific Model)	98	328577	9425	3164	62.3		Unclassified
MCB_2017_SB_2_um	0.42	0.08	0.52	22.23	0.54	Neural Network (Specific Model)	55	1066203	69318	29341	58.5		Unclassified	archaea_odb10	C:4.6%[S:4.6%,D:0.0%],F:1.5%,M:93.9%,n:194
MCB_2017_SB_19_um	0	0.12	0.3	8.64	0	Neural Network (Specific Model)	59	250454	11827	4608	49.5		Unclassified
MCB_2017_SB_14_um	0.07	0.17	0.31	6.47	0	Neural Network (Specific Model)	48	305098	23397	7752	46.1		Unclassified	bacteria_odb10	C:1.6%[S:1.6%,D:0.0%],F:0.0%,M:98.4%,n:124
MCB_2017_SB_12_um	0.12	0.44	0.49	12.63	0.27	Neural Network (Specific Model)	115	656279	27922	6355	34.4		Unclassified
Sum	6.86	3.88	19.7
