## Supplementary Data File S3 for "Unraveling the metabolic interactions of a *Dehalobacter*-containing anaerobic mixed culture for bioremediation"

medium	description	compound	name	BiGG_name	bound
MM	Edlab mineral medium 2014	cpd00063	Ca2+	ca2	10.0
MM	Edlab mineral medium 2014	cpd00099	Cl-	cl	10.0
MM	Edlab mineral medium 2014	cpd00149	Co2+	cobalt2	10.0
MM	Edlab mineral medium 2014	cpd00058	Cu2+	cu2	10.0
MM	Edlab mineral medium 2014	cpd10515	Fe2+	fe2	10.0
MM	Edlab mineral medium 2014	cpd10516	Fe3+	fe3	10.0
MM	Edlab mineral medium 2014	cpd00116	Methanol	meoh	0.5
MM	Edlab mineral medium 2014	cpd00001	H2O	h2o	100.0
MM	Edlab mineral medium 2014	cpd00067	H+	h	10.0
MM	Edlab mineral medium 2014	cpd00205	K+	k	10.0
MM	Edlab mineral medium 2014	cpd00254	Mg	mg2	10.0
MM	Edlab mineral medium 2014	cpd00030	Mn2+	mn2	10.0
MM	Edlab mineral medium 2014	cpd11574	Molybdate	mobd	10.0
MM	Edlab mineral medium 2014	cpd00971	Na+	na1	10.0
MM	Edlab mineral medium 2014	cpd00013	Ammonium	nh3;nh4	10.0
MM	Edlab mineral medium 2014	cpd00244	Ni2+	ni2	10.0
MM	Edlab mineral medium 2014	cpd00009	Phosphate	pi	10.0
MM	Edlab mineral medium 2014	cpd00048	Sulfate	so4	10.0
MM	Edlab mineral medium 2014	cpd00034	Zn2+	HC02172;zn2	10.0
MM	Edlab mineral medium 2014	cpd00012	Diphosphate	ppi	10.0
MM	Edlab mineral medium 2014	cpd00104	Biotin	btn	0.1
MM	Edlab mineral medium 2014	cpd00393	Folate	fol	0.01
MM	Edlab mineral medium 2014	cpd00263	Pyridoxine	pydxn	0.01
MM	Edlab mineral medium 2014	cpd00220	Riboflavin	ribflv	0.01
MM	Edlab mineral medium 2014	cpd00305	Thiamin	thm	0.01
MM	Edlab mineral medium 2014	cpd08325	Nicotinate	nac	0.01
MM	Edlab mineral medium 2014	cpd00541	Lipoate	lipoate;lipt	0.01
MM	Edlab mineral medium 2014	cpd00239	Hydrogen sulfide	h2s	10.0
MM	Edlab mineral medium 2014	cpd00443	4-Aminobenzoate	4abz	1.0
MM	Edlab mineral medium 2014	cpd00644	(R)-Pantothenate	pnto__R	0.01
MM	Edlab mineral medium 2014	cpd00242	Bicarbonate	hco3	0.01
MM	Edlab mineral medium 2014	cpd03424	Vitamin B12	b12	0.01
MM	Edlab mineral medium 2014	cpd00074	Sulfur	s	10.0
MM	Edlab mineral medium 2014CO2	cpd00011	CO2	co2	1.0
MM	Edlab mineral medium 2014	cpd03998	1,2,4-TCB	124triclbenz	0.1
MM	Edlab mineral medium 2014	cpd00017	S Adenosyl L methionine	amet	0.0
MM	Edlab mineral medium 2014	cpd00051	L-Arginine	arg__L	1.0
