## Supplementary Data File S4 for "Unraveling the metabolic interactions of a *Dehalobacter*-containing anaerobic mixed culture for bioremediation"

### Sheet: Metabolites Added
Metabolite ID	Name	Formula	Compartment
13diclbenz_e	1,3 Dichlorobenzene	C6H4Cl2	extracellular
13diclbenz_c	1,3 Dichlorobenzene	C6H4Cl2	cytosol
14diclbenz_e	1,4 Dichlorobenzene	C6H4Cl2	extracellular
14diclbenz_c	1,4 Dichlorobenzene	C6H4Cl2	cytosol
12diclbenz_e	1,2 Dichlorobenzene	C6H4Cl2	extracellular
12diclbenz_c	1,2 Dichlorobenzene	C6H4Cl2	cytosol
124triclbenz_e	1,2,4-Trichlorobenzene	C6H3Cl3	extracellular
124triclbenz_c	1,2,4-Trichlorobenzene	C6H3Cl3	cytosol
clbenz_e	Chlorobenzene	C6H5Cl	extracellular
clbenz_c	Chlorobenzene	C6H5Cl	cytosol
benz_e	Benzene	C6H6	extracellular
benz_c	Benzene	C6H6	cytosol

### Sheet: Reactions Added
Reaction ID	Reaction Name
13diclbenzt	1,3 Dichlorobenzene Transport
14diclbenzt	1,4 Dichlorobenzene Transport
12diclbenzt	1,2 Dichlorobenzene Transport
124triclbenzt	1,2,4-Trichlorobenzene Transport
clbenzt	Chlorobenzene Transport
benzt	Benzene Transport
TcbA1	Trichlorobenzene Reductive Dehalogenase 1
TcbA2	Trichlorobenzene Reductive Dehalogenase 2
TcbA3	Trichlorobenzene Reductive Dehalogenase 3
DcbA1	Dichlorobenzene Reductive Dehalogenase 1
DcbA2	Dichlorobenzene Reductive Dehalogenase 2
DcbA3	Dichlorobenzene Reductive Dehalogenase 3
McbA	Chlorobenzene Reductive Dehalogenase 1
EX_124triclbenz_e	1,2,4-Trichlorobenzene Exchange
EX_13diclbenz_e	1,3 Dichlorobenzene Exchange
EX_14diclbenz_e	1,4 Dichlorobenzene Exchange
EX_12diclbenz_e	1,2 Dichlorobenzene Exchange
EX_clbenz_e	Chlorobenzene Exchange
EX_benz_e	Benzene Exchange
