## Supplementary Data File S5 for "Unraveling the metabolic interactions of a *Dehalobacter*-containing anaerobic mixed culture for bioremediation"

### Sheet: Metabolites Added
Metabolite ID	Name	Formula	Compartment
cpd20653_e0	1,3 Dichlorobenzene	C6H4Cl2	extracellular
cpd20653_c0	1,3 Dichlorobenzene	C6H4Cl2	cytosol
cpd04367_e0	1,4 Dichlorobenzene	C6H4Cl2	extracellular
cpd04367_c0	1,4 Dichlorobenzene	C6H4Cl2	cytosol
cpd10027_e0	1,2 Dichlorobenzene	C6H4Cl2	extracellular
cpd10027_c0	1,2 Dichlorobenzene	C6H4Cl2	cytosol
cpd03998_e0	1,2,4-Trichlorobenzene	C6H3Cl3	extracellular
cpd03998_c0	1,2,4-Trichlorobenzene	C6H3Cl3	cytosol
cpd04309_e0	Chlorobenzene	C6H5Cl	extracellular
cpd04309_c0	Chlorobenzene	C6H5Cl	cytosol
cpd01007_e0	Benzene	C6H6	extracellular
cpd01007_c0	Benzene	C6H6	cytosol

### Sheet: Reactions Added
Reaction ID	Reaction Name
13diclbenzt	1,3 Dichlorobenzene Transport
14diclbenzt	1,4 Dichlorobenzene Transport
12diclbenzt	1,2 Dichlorobenzene Transport
124triclbenzt	1,2,4-Trichlorobenzene Transport
clbenzt	Chlorobenzene Transport
benzt	Benzene Transport
TcbA1	Trichlorobenzene Reductive Dehalogenase 1
TcbA2	Trichlorobenzene Reductive Dehalogenase 2
TcbA3	Trichlorobenzene Reductive Dehalogenase 3
DcbA1	Dichlorobenzene Reductive Dehalogenase 1
DcbA2	Dichlorobenzene Reductive Dehalogenase 2
DcbA3	Dichlorobenzene Reductive Dehalogenase 3
McbA	Chlorobenzene Reductive Dehalogenase 1
EX_cpd03998_e0	1,2,4-Trichlorobenzene Exchange
EX_cpd20653_e0	1,3 Dichlorobenzene Exchange
EX_cpd04367_e0	1,4 Dichlorobenzene Exchange
EX_cpd10027_e0	1,2 Dichlorobenzene Exchange
EX_cpd04309_e0	Chlorobenzene Exchange
EX_cpd01007_e0	Benzene Exchange
