## Supplementary Data File S6 for "Unraveling the metabolic interactions of a *Dehalobacter*-containing anaerobic mixed culture for bioremediation"

### Sheet: Readme
TCB_MeOH_2014 (known in the lab as KB1_TCB) is a KB-1-derived enrichment culture that dechlorinates 1,2,4-TCB to a mixture of deichlorobenzene and monochlorobenzene.
Electron donor: Methanol (MeOH)
Electron aceptor: 1,2,4-trichlorobenzene (TCB)
Medium: Edlab mineral medium
Feeding: 15 or 20µl of a 1:5 TCB to MeOH e- equivalents feedstock
				Compound	Henry's Constant [ ] (Cg/Ca)	Reference	Method
List of acronyms				Benzene	0.191	EPA Henry's constant estimate at 21°C	OSWER
MW	Molecular weight			MCB	0.122	EPA Henry's constant estimate at 21°C	OSWER
Hc	Henry's constant			1,2 DCB	0.06	EPA Henry's constant estimate at 21°C	OSWER
Ben	Benzene			1,3 DCB	0.0891	EPA Henry's constant estimate at 21°C	Washington (1996)
MCB	Monochlorobenzene			1,4 DCB (s)	0.0776	EPA Henry's constant estimate at 21°C	OSWER
TCB	1,2,4-trichlorobenzene			1,2,4 TCB	0.0433	EPA Henry's constant estimate at 21°C	OSWER
DCB2	1,2-dichlorobenzene
DCB3	1,3-dichlorobenzene
DCB4	1,4-dichlorobenzene

### Sheet: TCB_MeOH_2014
				GC_FID_old	GC_FID_New	GC_FID_old
BENZENES	Density (g/ml)	Henry's Constant [ ]	MW (g/mol)	Slope (Area*l/mg)	Rf (mg/(L*area count))	Min areas	Vl (L)	0.8
Benzene	0.877	0.191	78.11	370722	0.000485	56274	Vg (L)	0.36
MCB	1.11	0.122	112.6	176551	0.00074	30660.3	Vtotal (L)	1.16
1,2 DCB	1.341	0.06	147	130488	0.00128	43012.7
1,3 DCB	1.288	0.0891	147	123792	0.00098	30758.3
1,4 DCB (s)	1.25	0.0776	147	115968	0.00083	27166
1,2,4 TCB	1.46	0.0433	181.45	102809	Not detected	71611.3
ETHENES	Density (g/ml)	Henry's Constant [ ]	MW (g/mol)	RF (mg/L*Area)	Ref	Hc from:
Methane	0.00066	27.2	16.04	0.00037	LL	MacKay and Shiu, 1981
		Retention time GC_FID_old	5.41	10.74	13.91	14.04	14.54	16.79
		Retention time GC_FID_new	15	22.6	32.4	33.3	34
Date	Day	Note	Area counts							Liquid Concentration (mg/L)						Moles (µmol)						Σ µmoles	Sum of DCBs	Methane	Methane (mg/l)	Methane (µmol)
			Benzene	MCB	1,3 DCB	1,4 DCB (s)	1,2 DCB	1,2,4 TCB	V liquid (L)	Benzene	MCB	1,3 DCB	1,4 DCB (s)	1,2 DCB	1,2,4 TCB	Benzene	MCB	1,3 DCB	1,4 DCB (s)	1,2 DCB	1,2,4 TCB	Σ µmoles
2017-12-20	0	Fed 20 µl TCB/MeOH								0	0	0	0	0	0	0	0	0	0	0	160
2018-02-05	47			486860	1.143e+06	1.43775e+06	205291	862242	0.8	0	2.75762	9.23327	12.3978	1.57325	8.38683	0	20.6679	52.2638	69.8271	8.79309	37.6974	189.249	130.884
2018-02-22	64	Culture purged for assays		904795	866656	1.06075e+06	171604	635970		0	5.12483	7.0009	9.14691	1.3151	6.18593	0	38.4099	39.6278	51.5174	7.35023	27.8048	164.71	98.4954
2018-02-22	64	Fed 15 µl TCB/MeOH							0.4	0	0	0	0	0	0	0	0	0	0	0	0	0	0
2018-03-22	92	Sampled for DNA extraction; new autosampler run found!		125.464	4365.58	5570.45	701.868		0.4	0	0.0928431	5.58794	5.45905	0.582551		0	0.406267	24.4519	10.8132	26.1151		61.7865	61.3802	111.786	0.0413607	53.3213
2018-03-26	96	Fed 15 µl TCB/MeOH
2018-04-27	128	Sampled; run on the 30th! Saved under LP180410		90.4589	3400.95	4118.14	621.037		0.4	0	0.0669396	4.35322	4.03578	0.515461		0	0.292917	19.049	7.17884	18.1448		44.6656		198.551	0.073464	94.7081
2018-05-28	159	200 ml harvested for BN-PAGE assay; topped up to 700mL
2018-07-27	219	Purged and fed 15 µl TCB/MeOH																			120
2018-08-27	250	Sampled and run in GC_FID_new		49.6032	3364.08	4224.51	532.613		0.7	0	0.0367064	4.30602	4.14002	0.442069		0	0.246487	28.9153	6.38829	15.3986		50.9487	50.7022	919.703	0.34029	265.682
2018-09-10	264	Added TCB; 20 µl TCB/MeOH
2018-10-11	295			37.9111	3340.95	4122.54	553.207		0.7	0	0.0280542	4.27642	4.04009	0.459162		0	0.188387	28.7165	5.96152	15.888		50.7545	50.5661	951.785	0.352161	274.949
2018-11-09	324	Added donor
2018-11-19	334			46.6997	3590.86	4390.12	613.492		0.7	0	0.0345578	4.5963	4.30231	0.509198		0	0.232059	30.8646	6.56664	18.8895		56.5528	56.3207	1126.08	0.416648	325.298
2018-11-20	335	Purged, added fresh medium, fed 20 µl TCB/MeOH																			160
2018-12-10	355			337.544	6073.12	7639.91	897.795		0.7	0	0.249783	7.7736	7.48711	0.74517		0	1.67732	52.2005	23.9926	46.1049		123.975	122.298	1737.37	0.642829	501.888
Data in red indicates theoretical feeding amounts.

### Sheet: 05Feb2018
HeaderName	HeaderValue	NextPeakSignal	Signal	NextPeakComp	Compound	CalPeakType	CalcBase	IdMethod	ExpRetTime	MeasRetTime	CorrExpRetTime	IntPeakType	Area	Height	Width	Symmetry	CalPeak
NumberOfRows	25	2	1	1	1	3	0	0	0	1.02999	0	BV	185565	17366.6	0.13266	1.07068	0
NumberOfCol	16	3	1	2	2	3	0	0	0	1.31391	0	VB	5715	554.472	0.12825	0.420677	0
NumberOfHead	8	4	1	3	3	3	0	0	0	1.963	0	BV	5241.22	311.928	0.208031	5.19279	0
Modified	1	5	1	4	4	3	0	0	0	2.13507	0	VB	13527.5	999.125	0.179959	0.410542	0
NextPeakSignal_	Peak	6	1	5	5	3	0	0	0	4.01646	0	BB	6570.6	358.949	0.219559	0.999398	0
Signal_	Signal	7	1	6	6	3	0	0	0	5.51478	0	BB	5024.88	273.887	0.226043	1.05438	0
NextPeakComp_	Peak	8	1	7	7	3	0	0	0	8.09727	0	BB	2086.64	258.584	0.108144	0.310444	0
Compound_	Compound	9	1	8	8	3	0	0	0	9.71442	0	BB	24342.2	3446.11	0.10041	1.00103	0
		10	1	9	9	3	0	0	0	10.4719	0	BV	32459.7	2358.06	0.180596	0.556209	0
		11	1	10	10	3	0	0	0	10.7627	0	VB	84330.7	13029.5	0.0935102	1.48236	0
		12	1	11	11	3	0	0	0	12.2854	0	BB	486860	150182	0.0498211	0.729462	0
		13	1	12	12	3	0	0	0	13.0875	0	BB	19521	3430.02	0.0903976	0.988269	0
		14	1	13	13	3	0	0	0	13.5881	0	BB	2224.52	312.126	0.103148	0.549852	0
		15	1	14	14	3	0	0	0	13.934	0	BV	1.143e+06	324685	0.0550708	0.963457	0
		16	1	15	15	3	0	0	0	14.0682	0	VV	1.43775e+06	421389	0.0538057	0.954495	0
		17	1	16	16	3	0	0	0	14.2437	0	VB	2680.29	603.279	0.0638335	0.503925	0
		18	1	17	17	3	0	0	0	14.5638	0	BB	205291	57822	0.0554212	0.914586	0
		19	1	18	18	3	0	0	0	15.684	0	BV	18010.6	3156.7	0.0865642	0.853323	0
		20	1	19	19	3	0	0	0	16.8166	0	BB	862242	249316	0.0543484	0.945953	0
		21	1	20	20	3	0	0	0	17.2144	0	BV	4659.21	441.468	0.139129	0.737792	0
		22	1	21	21	3	0	0	0	17.4832	0	VV	3734.78	644.884	0.0815663	2.05072	0
		23	1	22	22	3	0	0	0	17.7444	0	VV	27196	1468.28	0.242094	0.872211	0
		24	1	23	23	3	0	0	0	18.1942	0	VB	23847.2	3247.22	0.107679	0.947286	0
		25	1	24	24	3	0	0	0	18.7706	0	BV	20848.7	907.777	0.279945	5.74927	0
		1	1	25	25	3	0	0	0	19.2438	0	VV	36596.9	1598.2	0.285153	1.93166	0

### Sheet: 22Feb2018
HeaderName	HeaderValue	NextPeakSignal	Signal	NextPeakComp	Compound	CalPeakType	CalcBase	IdMethod	ExpRetTime	MeasRetTime	CorrExpRetTime	IntPeakType	Area	Height	Width	Symmetry	CalPeak
NumberOfRows	23	2	1	1	1	3	0	0	0	1.12245	0	BV	201422	18339.3	0.152136	2.25417	0
NumberOfCol	16	3	1	2	2	3	0	0	0	1.40457	0	VB	4044.57	354.779	0.139003	0.657705	0
NumberOfHead	8	4	1	3	3	3	0	0	0	2.25104	0	VV	8915.08	765.659	0.153843	0.525526	0
Modified	1	5	1	4	4	3	0	0	0	2.64835	0	VB	3042.15	248.494	0.150828	0.789135	0
NextPeakSignal_	Peak	6	1	5	5	3	0	0	0	3.9717	0	BB	5634.53	419.547	0.180684	0.827291	0
Signal_	Signal	7	1	6	6	3	0	0	0	5.34544	0	BB	4500.72	316.513	0.179896	1.05585	0
NextPeakComp_	Peak	8	1	7	7	3	0	0	0	7.68497	0	BB	2157.88	286.171	0.105973	0.308179	0
Compound_	Compound	9	1	8	8	3	0	0	0	9.37688	0	BB	9950.45	1286.88	0.110209	1.02243	0
		10	1	9	9	3	0	0	0	10.4629	0	BB	39528.3	9928.43	0.0624488	0.938108	0
		11	1	10	10	3	0	0	0	11.973	0	BB	904795	285107	0.0490244	0.80507	0
		12	1	11	11	3	0	0	0	12.7562	0	BV	53839.5	9700.46	0.0867524	0.981799	0
		13	1	12	12	3	0	0	0	13.6299	0	BV	866656	250994	0.0542838	0.964886	0
		14	1	13	13	3	0	0	0	13.7632	0	VB	1.06075e+06	311995	0.0536654	0.939878	0
		15	1	14	14	3	0	0	0	14.2617	0	BB	171604	49419.1	0.0545116	0.954924	0
		16	1	15	15	3	0	0	0	15.3596	0	BB	45635.1	8302.64	0.0861252	0.969027	0
		17	1	16	16	3	0	0	0	16.5159	0	BB	635970	184512	0.0542122	0.940981	0
		18	1	17	17	3	0	0	0	16.9018	0	BB	2625.06	338.836	0.104385	1.02584	0
		19	1	18	18	3	0	0	0	17.8714	0	BV	20610.4	3662.34	0.0876561	0.971763	0
		20	1	19	19	3	0	0	0	18.174	0	VV	17803.4	1202.63	0.17671	0.961027	0
		21	1	20	20	3	0	0	0	18.4746	0	VV	5540.65	438.025	0.173573	0.713151	0
		22	1	21	21	3	0	0	0	18.9362	0	VV	21745.4	1142.06	0.236139	1.05441	0
		23	1	22	22	3	0	0	0	19.2431	0	VB	14434.4	805.311	0.225114	0.414939	0
		1	1	23	23	3	0	0	0	19.7092	0	BV	20617.9	1038.43	0.251641	1.39076	0

### Sheet: 22Mar2018
HeaderName	HeaderValue	NextPeakSignal	Signal	NextPeakComp	Compound	CalPeakType	CalcBase	IdMethod	ExpRetTime	MeasRetTime	CorrExpRetTime	IntPeakType	Area	Height	Width	Symmetry	CalPeak
NumberOfRows	6	2	1	1	1	3	0	0	0	0.934023	0	BB	111.786	13.0448	0.112776	1.30297	0
NumberOfCol	16	3	1	2	2	3	0	0	0	22.9229	0	BB	125.464	17.817	0.106954	0.758766	0
NumberOfHead	8	4	1	3	3	3	0	0	0	31.3205	0	BB	295.87	4.62702	0.754813	0.85048	0
Modified	1	5	1	4	4	3	0	0	0	33.0243	0	BV	4365.58	219.998	0.23711	0.532589	0
NextPeakSignal_	Peak	6	1	5	5	3	0	0	0	33.6402	0	VB	5570.45	378.108	0.198279	0.411862	0
Signal_	Signal	1	1	6	6	3	0	0	0	34.7804	0	BB	701.868	41.3041	0.231048	0.645587	0
NextPeakComp_	Peak
Compound_	Compound

### Sheet: 28Apr2018
HeaderName	HeaderValue	NextPeakSignal	Signal	NextPeakComp	Compound	CalPeakType	CalcBase	IdMethod	ExpRetTime	MeasRetTime	CorrExpRetTime	IntPeakType	Area	Height	Width	Symmetry	CalPeak
NumberOfRows	5	2	1	1	1	3	0	0	0	0.952616	0	BB	198.551	21.8568	0.120382	1.15178	0
NumberOfCol	16	3	1	2	2	3	0	0	0	23.0062	0	BB	90.4589	12.7225	0.108552	0.72405	0
NumberOfHead	8	4	1	3	3	3	0	0	0	33.2657	0	BV	3400.95	208.26	0.21052	0.585948	0
Modified	1	5	1	4	4	3	0	0	0	33.8313	0	VB	4118.14	287.22	0.181676	0.505714	0
NextPeakSignal_	Peak	1	1	5	5	3	0	0	0	34.9498	0	BB	621.037	36.7911	0.227334	0.644301	0
Signal_	Signal
NextPeakComp_	Peak
Compound_	Compound

### Sheet: 27Aug2018
AcqMethPath	D:\CHEM32\1\DATA\LL180827\LL180827 2018-08-27 10-15-54\		AcqMethPath	D:\CHEM32\1\DATA\LL180827\LL180827 2018-08-27 10-15-54\		AcqMethPath	D:\CHEM32\1\DATA\LL180827\LL180827 2018-08-27 10-15-54\		AcqMethPath	D:\CHEM32\1\DATA\LL180827\LL180827 2018-08-27 10-15-54\		AcqMethPath	D:\CHEM32\1\DATA\LL180827\LL180827 2018-08-27 10-15-54\		AcqMethPath	D:\CHEM32\1\DATA\LL180827\LL180827 2018-08-27 10-15-54\		AcqMethPath	D:\CHEM32\1\DATA\LL180827\LL180827 2018-08-27 10-15-54\		AcqMethPath	D:\CHEM32\1\DATA\LL180827\LL180827 2018-08-27 10-15-54\		AcqMethPath	D:\CHEM32\1\DATA\LL180827\LL180827 2018-08-27 10-15-54\		AcqMethPath	D:\CHEM32\1\DATA\LL180827\LL180827 2018-08-27 10-15-54\		AcqMethPath	D:\CHEM32\1\DATA\LL180827\LL180827 2018-08-27 10-15-54\
Vial	1		Vial	2		Vial	3		Vial	6		Vial	7		Vial	8		Vial	9		Vial	10		Vial	11		Vial	12		Vial	13
SampleName	Blank		SampleName	CB std 5uL		SampleName	blank		SampleName	KG2 Scaleup (4)		SampleName	KB1 TCB (1)		SampleName	blank		SampleName	KCB1 (KG1) Scaleup (2)		SampleName	blank		SampleName	KB1 TCB+TCE (3)		SampleName	blank		SampleName	Blank
MeasRetTime	Area		MeasRetTime	Area		MeasRetTime	Area		MeasRetTime	Area		MeasRetTime	Area		MeasRetTime	Area		MeasRetTime	Area		MeasRetTime	Area		MeasRetTime	Area		MeasRetTime	Area		MeasRetTime	Area
0.926762	50.5269		0.942212	90.6378		0.880596	47.9158		0.923328	905.587		0.909836	919.703		0.890924	89.5748		0.840189	206.212		0.932625	93.3807		0.941383	4406.06		0.929318	91.6239		0.900367	64.5274
10.0029	5.46238		5.81833	12827.6		6.20589	194.633		6.32815	14.8949		22.7707	49.6032		28.063	17.0641		5.21676	13.9673		9.94199	5.1697		1.43945	14494.4		9.94956	5.53803
33.5769	1686.93		9.90454	24.3518					15.2163	8819.59		32.6478	3364.08		28.1059	26.0069		11.793	118.944		26.2637	7167.56		3.68437	3.96357		30.9825	463.633
			15.3443	1624.48					22.6314	13708.3		33.4125	4224.51					14.9634	107.298	? Benzene?				5.35686	8822.3		33.2953	22.7044
			22.8352	1293.99								34.4904	532.613					22.361	3786.71					6.42593	6.02596		33.8606	43.115
			33.0839	1155.01														31.7607	3262.28	?				10.6033	13.6315
			33.7008	852.118														32.6712	2679.3					22.8494	2717.77
			34.6632	856.495					Still has lots of MCB left			Do I use mass balance to figure out if all TCB is gone?						33.8924	422.116					32.6441	10189.4
									Do I add donor?			When do I re-feed?												33.3587	18217.8
									How much									Do I use mass balance to figure out if all TCB is gone?						34.739	997.15
												Do I wait for further degradation of DCB toMCB?						When do I re-feed?
									Yes, add 10 ul.															Do I use mass balance to figure out if all TCB is gone?
												No, just re-feed.						Do I wait for further degradation of DCB to MCB?						When do I re-feed?
												Fed 20ul TCB						If so, do I add donor in the meantime?
																								Do I wait for further degradation of DCB to MCB?
																		It is difficult, it is fed above solubility limit? Do you see any NAPL at the bottom?						If so, do I add donor in the meantime?
																		Re-feed whenever most of the DCBs went to MCB.						Yes, you may, but it generally doesn't work very well.
																		Yes, you can, but feed donor, 25 ul of MeOH.						Re-feed whenever all the VC has been transformed to ethene.

### Sheet: 11Oct2018
			AcqMethPath	D:\CHEM32\1\DATA\LL181011\LL181011 2018-10-11 17-13-59\		AcqMethPath	D:\CHEM32\1\DATA\LL181011\LL181011 2018-10-11 17-13-59\		AcqMethPath	D:\CHEM32\1\DATA\LL181011\LL181011 2018-10-11 17-13-59\		AcqMethPath	D:\CHEM32\1\DATA\LL181011\LL181011 2018-10-11 17-13-59\		AcqMethPath	D:\CHEM32\1\DATA\LL181011\LL181011 2018-10-11 17-13-59\		AcqMethPath	D:\CHEM32\1\DATA\LL181011\LL181011 2018-10-11 17-13-59\		AcqMethPath	D:\CHEM32\1\DATA\LL181011\LL181011 2018-10-11 17-13-59\		AcqMethPath	D:\CHEM32\1\DATA\LL181011\LL181011 2018-10-11 17-13-59\
			Vial	1		Vial	2		Vial	20		Vial	21		Vial	22		Vial	23		Vial	24		Vial	25
			SampleName	Blank		SampleName	CB std		SampleName	KB1 TCB (1)		SampleName	KCB1 (KG1) Scaleup (2)		SampleName	KB1 TCB+TCE (3)		SampleName	KG2 Scaleup (4)		SampleName	blank		SampleName	blank
			MeasRetTime	Area		MeasRetTime	Area		MeasRetTime	Area		MeasRetTime	Area		MeasRetTime	Area		MeasRetTime	Area		MeasRetTime	Area		MeasRetTime	Area
			0.8972	37.8181		0.936897	85.6836		0.944541	951.785		0.94416	4125.72		0.943343	11786.5		0.94432	2532.29		0.918626	79.2782		0.944448	87.0954
			5.88946	5.46181		5.8337	13407.6		12.3251	6.09805		5.42685	21.1844		1.45167	16407.5		15.2756	18703.8		9.98317	7.34426
			10.0104	4.6197		9.94125	26.0813		22.9677	37.9111		15.399	3658.36		3.70287	4.23642		22.8637	5314.87		15.4544	7.69617
			33.6078	1787.68		15.3867	1697.46		33.1849	3340.95		22.7126	21506.8		5.4255	3.1178		33.39	33.8502		22.9634	9.51876
						22.8824	1358.15		33.7439	4122.54		30.0342	7263.9		22.886	3524.62		33.9386	57.4484		33.938	17.6757
						33.1954	1205.94		34.8771	553.207		33.1583	4024.36	?	31.1954	1319.24
						33.7798	884.95					33.7648	3403.98		32.8004	10144
						34.7549	892.366		Add donor			34.8926	236.458		33.4568	17883
															34.8293	1003.09
												Add donor, 25uL MeOH
															Add TCE
																		Add donor, sample again

### Sheet: 19Nov2018
AcqMethPath	D:\CHEM32\1\DATA\LL181119\LL181119 2018-11-19 15-17-09\		AcqMethPath	D:\CHEM32\1\DATA\LL181119\LL181119 2018-11-19 15-17-09\		AcqMethPath	D:\CHEM32\1\DATA\LL181119\LL181119 2018-11-19 15-17-09\		AcqMethPath	D:\CHEM32\1\DATA\LL181119\LL181119 2018-11-19 15-17-09\		AcqMethPath	D:\CHEM32\1\DATA\LL181119\LL181119 2018-11-19 15-17-09\		AcqMethPath	D:\CHEM32\1\DATA\LL181119\LL181119 2018-11-19 15-17-09\		AcqMethPath	D:\CHEM32\1\DATA\LL181119\LL181119 2018-11-19 15-17-09\		AcqMethPath	D:\CHEM32\1\DATA\LL181119\LL181119 2018-11-19 15-17-09\
Vial	2		Vial	21		Vial	22		Vial	23		Vial	24		Vial	25		Vial	26		Vial	27
SampleName	CB std		SampleName	KG2 Scaleup (4)		SampleName	KB1 TCB (1)		SampleName	Blank		SampleName	KCB1 (KG1) Scaleup (2)		SampleName	Blank		SampleName	KB1 TCB+TCE (3)		SampleName	Blank
MeasRetTime	Area		MeasRetTime	Area		MeasRetTime	Area		MeasRetTime	Area		MeasRetTime	Area		MeasRetTime	Area		MeasRetTime	Area		MeasRetTime	Area
0.938902	85.4508		0.945527	6605.97		0.946123	1126.08		0.930321	85.2349		0.93706	9761.27		0.945428	90.9131		0.942508	18979.2		0.894146	82.7908
5.83545	12836.7		1.34291	13.5715		6.32477	52.8454		9.99373	7.38833		5.43792	25.2655		9.99075	6.75833		1.44785	26711.5		33.3736	21.4312
9.93489	32.117		9.98831	6.78538		9.99194	7.00908		30.0735	7102.4		9.98941	7.38123		22.9627	30.9539		3.70029	3.80682		33.92	40.3798
13.7423	55.6336		13.7754	39.4388		12.328	5.42326					13.7709	45.4299					5.32574	24292.3
15.3789	1627.51		15.3044	14658.8		13.804	39.9363					15.2748	19532.8					6.43909	27.9235
22.8763	1316.69		22.9077	2712.92		22.9723	46.6997					20.5133	8.7346					9.97799	6.78162
33.1807	1188.83					33.1752	3590.86					22.6514	32406.3					10.6345	38.319
33.7753	880.719					33.7422	4390.12					33.3275	973.609					13.7891	37.9718
34.7529	888.048					34.8897	613.492					33.8954	771.306					16.0636	6.83906
												34.9223	26.4497					22.8679	3942.98
																		32.8066	9284.77
																		33.4531	16395.2
																		34.814	923.803

### Sheet: 10Dec2018
AcqMethPath	D:\CHEM32\1\DATA\LL181210\LL181210 2018-12-10 14-04-03\		AcqMethPath	D:\CHEM32\1\DATA\LL181210\LL181210 2018-12-10 14-04-03\		AcqMethPath	D:\CHEM32\1\DATA\LL181210\LL181210 2018-12-10 14-04-03\		AcqMethPath	D:\CHEM32\1\DATA\LL181210\LL181210 2018-12-10 14-04-03\		AcqMethPath	D:\CHEM32\1\DATA\LL181210\LL181210 2018-12-10 14-04-03\		AcqMethPath	D:\CHEM32\1\DATA\LL181210\LL181210 2018-12-10 14-04-03\		AcqMethPath	D:\CHEM32\1\DATA\LL181210\LL181210 2018-12-10 14-04-03\		AcqMethPath	D:\CHEM32\1\DATA\LL181210\LL181210 2018-12-10 14-04-03\		AcqMethPath	D:\CHEM32\1\DATA\LL181210\LL181210 2018-12-10 14-04-03\		AcqMethPath	D:\CHEM32\1\DATA\LL181210\LL181210 2018-12-10 14-04-03\		AcqMethPath	D:\CHEM32\1\DATA\LL181210\LL181210 2018-12-10 14-04-03\		AcqMethPath	D:\CHEM32\1\DATA\LL181210\LL181210 2018-12-10 14-04-03\		AcqMethPath	D:\CHEM32\1\DATA\LL181210\LL181210 2018-12-10 14-04-03\		AcqMethPath	D:\CHEM32\1\DATA\LL181210\LL181210 2018-12-10 14-04-03\		AcqMethPath	D:\CHEM32\1\DATA\LL181210\LL181210 2018-12-10 14-04-03\
Vial	1		Vial	2		Vial	3		Vial	4		Vial	5		Vial	6		Vial	7		Vial	8		Vial	9		Vial	10		Vial	11		Vial	12		Vial	13		Vial	14		Vial	15
SampleName	Blank		SampleName	CB std 5uL		SampleName	blank		SampleName	WJ5		SampleName	blank		SampleName	WJ7		SampleName	blank		SampleName	Luz4		SampleName	Luz1		SampleName	Blank		SampleName	Luz2		SampleName	blank		SampleName	Luz3		SampleName	blank		SampleName	Blank
MeasRetTime	Area		MeasRetTime	Area		MeasRetTime	Area		MeasRetTime	Area		MeasRetTime	Area		MeasRetTime	Area		MeasRetTime	Area		MeasRetTime	Area		MeasRetTime	Area		MeasRetTime	Area		MeasRetTime	Area		MeasRetTime	Area		MeasRetTime	Area		MeasRetTime	Area		MeasRetTime	Area
0.909965	43.2236		0.956672	87.1236		0.911757	60.2819		0.94548	171.044		0.918532	69.51		0.944151	424.465		0.892519	58.8372		0.944311	6675.61		0.942454	1737.37		0.898571	48.8237		0.945252	11546.3		0.90822	52.7783		0.946271	19136.7		0.892253	48.1794		0.947456	113.312
5.91293	5.1044		5.86859	12693.1		6.22201	260.146		6.27547	48.9405		9.99485	5.96204		15.4484	327.162		22.9614	30.2488		15.287	16137.3		22.9469	337.544		9.99819	5.1308		5.4257	25.1766		5.83138	4.39472		1.45432	30706.1		22.9715	11.4066
10.0627	5.02866		9.99809	25.6906		9.99787	6.89776		15.4203	2130.26		22.9658	9.5121		22.6586	30714.1		33.9454	13.0432		22.7443	16807.8		33.0187	6073.12		30.9121	2130.22		15.2511	22149		9.99245	6.13359		3.70639	4.53579		31.5682	261.828
25.6078	14.2464		15.452	1630.69					22.727	19851.9		33.9411	20.5007		33.3355	41.0811								33.6418	7639.91		33.387	16.8316		20.5041	8.07055		15.4621	10.6907		5.43088	220.376		33.4105	36.9212
33.6152	1210.96		22.9497	1324.17					33.0637	4816.03					33.7831	3116.53								34.8416	897.795		33.9423	23.5451		22.635	33815.3		22.9654	55.5985		6.45655	5.15001		33.9464	67.0739
35.2686	108.609		33.3346	1191.64					33.5967	10346.7																				33.1959	3158.69		31.1703	1250.63		22.8742	4236.57
42.1076	28.582		33.907	872																										33.78	2872.69		33.3966	15.8721		32.7593	10876.1
			34.8926	884.931																										34.8887	172.944		33.9489	18.84		33.4485	19798.6
																																				34.831	1054.26
