## Supplementary Data File S7 for "Unraveling the metabolic interactions of a *Dehalobacter*-containing anaerobic mixed culture for bioremediation"

### Sheet: Readme
MCB_MeOH_2017 (known in the lab as KG2_SU) is a 500 mL KB-1-derived enrichment culture that dechlorinates MCB to benzene. It originated from a 90 mL enrichment culture that was topped up to 500 mL.
Electron donor: Methanol (MeOH)
Electron aceptor: Monochlorobenzene (MCB)
Medium: Edlab mineral medium
Feeding: 12 µl of a 1:5 MCB to MeOH e- equivalents feedstock (2.6 µl of solution (MCB + methanol) per 1.6 µl of neat MCB)
List of acronyms				Compound	Henry's Constant [ ] (Cg/Ca)	Reference	Method
MW	Molecular weight			Benzene	0.191	EPA Henry's constant estimate at 21°C	OSWER
Hc	Dimensionless Henry's constant (Cg/Ca)			MCB	0.122	EPA Henry's constant estimate at 21°C	OSWER
Ben	Benzene
MCB	Monochlorobenzene
Theoretical feeding:
Stock added (µl)	12
MCB (µmol)	96

### Sheet: MCB_MeOH
BENZENES	Density (g/ml)	Henry's Constant [ ]	MW (g/mol)	Slope (mg/L*Area)	Min areas
Methane	0.00066	27.2	16.04	0.00037		Vl (L)	0.54
Benzene	0.877	0.191	78.11	0.000485		Vg (L)	0.7
MCB	1.11	0.122	112.6	0.00074		Vt (L)	1.24
			Ret. Time	15.27	22.6
Date	Day	Note	Area counts				Liquid Concentration (mg/L)			Amount (µmol)			Amount (µmol)
			Methane	Benzene	MCB	Vl (L)	Methane	Benzene	MCB	Methane	Benzene	MCB	Benzene + MCB
2017-08-17	0	Measured after feeding			14896	0.54	0	0	11.023	0	0	88.2577	88.2577
2017-08-23	6		5961	362	16187	0.54	2.20557	0.17557	11.9784	2692.34	1.51429	95.9068	97.4211
2017-08-30	13		4824	1018	18512	0.54	1.78488	0.49373	13.6989	2178.8	4.25843	109.682	113.941
2017-09-29	43		9345	7228	12178	0.54	3.45765	3.50558	9.01172	4220.75	30.2357	72.1538	102.389
2017-11-06	81	Added 10ul MeOH on Nov.10, pH = 6.65	7861	11519	3993	0.54	2.90857	5.58671	2.95482	3550.49	48.1855	23.6582	71.8437
2017-12-15	120		8526	13446	3718	0.54	3.15462	6.52131	2.75132	3850.84	56.2464	22.0289	78.2753
2017-12-20	125	Fed 12 ul MCB:MeOH
2018-01-04	140		9526	14904	19529	0.54	3.52462	7.22844	14.4515	4302.5	62.3454	115.708	178.053
2018-01-11	147	Sparged and added to Lindane exp.
2018-01-29	165	Fed 12 ul MCB:MeOH
2018-03-22	217		4403	7022	27824	0.54	1.62911	3.40567	20.5898	1988.65	29.374	164.855	194.229
2018-03-26	221	Sparged for DNA sampling for PE sequencing, topped up to 500 ml, fed 12 ul MCB:MeOH				0.5
2018-04-27	253		1749	10299	14825	0.5	0.64713	4.99502	10.9705	832.232	41.0127	82.9045	123.917
2018-05-18	274	Sparged for addition to lindane experiment (240 mL), DNA sample taken, topped up to 500 ml, fed 12 ul MCB:MeOH	3291	14530	13822	0.5	1.21767	7.04705	10.2283	1565.97	57.8614	77.2955	135.157
2018-07-09	326		2919	15275	9459	0.5	1.08003	7.40838	6.99966	1388.96	60.8282	52.8967	113.725
2018-07-27	344	Sparged and re-fed 12 ul MCB:MeOH				0.5
2018-08-27	375	Line	905.587	8819.59	13708.3	0.5	0.335067	4.2775	10.1441	430.908	35.1214	76.6596	111.781
2018-10-11	420	Line	2532.29	18703.8	5314.87	0.5	0.936948	9.07132	3.933	1204.95	74.4821	29.7218	104.204
